# Phylogenomic evidence for the Origin of Obligately Anaerobic Anammox Bacteria around the Great Oxidation Event

**DOI:** 10.1101/2021.07.07.451387

**Authors:** Tianhua Liao, Sishuo Wang, Eva E. Stüeken, Haiwei Luo

**Author notes:** Corresponding author: Haiwei Luo, The Chinese University of Hong Kong Shatin, Hong Kong SAR. These authors contribute equally to this work (Tianhua Liao, Sishuo Wang).

## Abstract

The anaerobic ammonium oxidation (anammox) bacteria could transform ammonium and nitrite to dinitrogen gas, and this obligate anaerobic process accounts for up to half of the global nitrogen loss in surface environments. Yet its origin and evolution, which may give important insights into the biogeochemistry of early Earth, remains enigmatic. Here, we performed comprehensive phylogenomic analysis and showed a single origin of anammox bacteria within the phylum Planctomycetes. After accommodating the uncertainties and factors influencing time estimates, which includes implementing both a traditional cyanobacteria-based and a recently developed mitochondria-based approach, we estimated that anammox bacteria originated at early Proterozoic and most likely around the so-called Great Oxidation Event (GOE; 2.32 to 2.5 billion years ago [Ga]) which fundamentally changed global biogeochemical cycles. We further showed that during the origin of anammox bacteria, genes involved in oxidative stress, bioenergetics and anammox granules formation were recruited, which might have contributed to their survival on an increasingly oxic Earth. Our findings suggest the rising levels of atmospheric oxygen, which made nitrite increasingly available, was a potential driving force for the emergence of anammox bacteria. This is one of the first studies that link the GOE to the evolution of obligate anaerobic bacteria.
