## Supplementary material for "Phylogenomic evidence for the Origin of Obligately Anaerobic Anammox Bacteria around the Great Oxidation Event": Dataset S2

### Sheet: Dataset S2.1
Dataset S2.1. The divergence time, slope and corresponding calibration used/calculated in dating analysis
Note		Node1 (Root), Node 2, Node3 and Node4 are nodes highlighted in yellow in Figure1. The unit of bounds is million years (Myr)
* Clock models include independent rates (IR) model and auto-correlated rates (AR) model.
** lnL: log-likelihood generated by MCMCTree
Analysis ID *	Gene set	LCA of Anammox bacteria (Myr 95%HPD)	Crown group of Cyanobacteria (Myr 95%HPD)	ROOT (Myr 95%HPD)	lnL ** (95%HPD)	Calibration set	Slope	r-square	Node 1 (Root)	Node 2 (Total group of Cyanobacteria)	Node 3 (Total of Nostocales)	Node 4 (Total of Pleurocapsales)
C1 IR	cog25	2116.54 (2001.62 - 2225.83)	2547.7 (2429.29 - 2654.61)	3575.99 (3414.84 - 3721.94)	-1903.41 (-1985.98 - -1820.37)	C1	0.1157	0.5345	<4500	>2320<3000	>1600	>1700
C2 IR	cog25	2593.58 (2383.31 - 2766.39)	3129.96 (2893.79 - 3320.22)	4388.98 (4057.58 - 4636.55)	-1903.01 (-1985.48 - -1819.73)	C2	0.1561	0.8558	<4500	>2320<3800	>1600	>1700
C3 IR	cog25	2102.35 (1907.58 - 2246.53)	2529.65 (2319.17 - 2669.69)	3550.92 (3239.32 - 3742.28)	-1903.64 (-1986.72 - -1821.74)	C3	0.1664	0.8775	<3800	>2320<3000	>1600	>1700
C4 IR	cog25	2395.87 (2135.88 - 2707.42)	2895.88 (2582.7 - 3275.47)	4050.62 (3638.85 - 4576.97)	-1903.04 (-1983.3 - -1818.71)	C4	0.2516	0.9786	<3800	>2320	>1600	>1700
C5 IR	cog25	2087.02 (1972.76 - 2197.96)	2516.71 (2391.97 - 2622.18)	3524.97 (3372.34 - 3671.66)	-1903.64 (-1986.48 - -1823.46)	C5	0.1162	0.5424	<3500	>2320<3000	>1600	>1700
C6 IR	cog25	2289.7 (1999.76 - 2613.82)	2767.97 (2415.52 - 3159.53)	3870.89 (3417.58 - 4431.46)	-1903.57 (-1983.07 - -1818.79)	C6	0.291	0.9881	<3500	>2320	>1600	>1700
C7 IR	cog25	2769.37 (2517.85 - 3152.88)	3344.64 (3033.76 - 3792.68)	4683.05 (4277.64 - 5311.25)	-1902.36 (-1985.2 - -1821.2)	C7	0.2394	0.974	<4500	>3225<4500	>1600	>1700
C8 IR	cog25	2706.51 (2441.97 - 3046.34)	3271.49 (2963.6 - 3684.58)	4581.83 (4150.44 - 5120.41)	-1903.63 (-1986.42 - -1820.97)	C8	0.2311	0.9667	<4500	>3000	>1600	>1700
C9 IR	cog25	2588.96 (2381.38 - 2766.1)	3123.28 (2887.29 - 3304.33)	4380.99 (4046.18 - 4617.22)	-1903.35 (-1987.57 - -1822.45)	C9	0.1568	0.8412	<4500	>3000<3800	>1600	>1700
C10 IR	cog25	2434.67 (2149.24 - 2823.94)	2942.24 (2611.43 - 3409.06)	4116.71 (3685.8 - 4792.29)	-1903.19 (-1987.02 - -1821.96)	C10	0.2856	0.9884	<3800	>3000	>1600	>1700
C11 IR	cog25	2429.97 (2220.49 - 2674.22)	2937.61 (2698.0 - 3233.77)	4107.56 (3778.25 - 4498.15)	-1903.31 (-1985.86 - -1819.53)	C11	0.1962	0.9347	<3800	>3000<3800	>1600	>1700
C12 IR	cog25	2311.85 (2038.72 - 2585.72)	2798.0 (2493.91 - 3135.12)	3909.76 (3480.47 - 4364.08)	-1902.99 (-1986.12 - -1822.04)	C12	0.2438	0.9704	<3500	>3000	>1600	>1700
C13 IR	cog25	2328.65 (2076.04 - 2553.46)	2818.14 (2529.14 - 3080.82)	3938.56 (3540.53 - 4298.74)	-1903.36 (-1987.00 - -1821.31)	C13	0.2116	0.9445	<3500	>3000<3800	>1600	>1700
Analysis ID *	Gene set	LCA of Anammox bacteria (Myr 95%HPD)	Crown group of Cyanobacteria (Myr 95%HPD)	ROOT (Myr 95%HPD)	lnL ** (95%HPD)	Calibration set	Slope	r-square	Node 1 (Root)	Node 2 (Total group of Cyanobacteria)	Node 3 (Total of Nostocales)	Node 4 (Total of Pleurocapsales)
C1 AR	cog25	2231.93 (2057.24 - 2391.9)	2438.97 (2278.97 - 2569.2)	3815.97 (3586.97 - 4074.77)	-2222.57 (-2308.4 - -2136.13)	C1	0.1402	0.6589	<4500	>2320<3000	>1600	>1700
C2 AR	cog25	2709.81 (2475.34 - 2958.26)	2992.14 (2763.44 - 3216.91)	4640.44 (4297.12 - 4976.33)	-2221.09 (-2308.22 - -2136.79)	C2	0.1663	0.7622	<4500	>2320<3800	>1600	>1700
C3 AR	cog25	2228.02 (2097.36 - 2360.0)	2447.61 (2331.55 - 2552.38)	3814.04 (3668.03 - 3973.7)	-2222.53 (-2309.82 - -2137.68)	C3	0.1057	0.1477	<3800	>2320<3000	>1600	>1700
C4 AR	cog25	2634.61 (2205.07 - 3090.82)	2905.72 (2439.36 - 3397.57)	4503.0 (3786.79 - 5231.34)	-2220.29 (-2304.8 - -2133.97)	C4	0.3319	0.9327	<3800	>2320	>1600	>1700
C5 AR	cog25	2149.83 (1927.04 - 2365.33)	2372.52 (2164.68 - 2557.5)	3681.49 (3383.36 - 3998.88)	-2221.19 (-2307.2 - -2136.31)	C5	0.1883	0.7863	<3500	>2320<3000	>1600	>1700
C6 AR	cog25	2563.84 (1995.78 - 3156.56)	2845.93 (2220.06 - 3479.14)	4397.64 (3460.12 - 5362.78)	-2221.26 (-2307.8 - -2134.59)	C6	0.445	0.9436	<3500	>2320	>1600	>1700
C7 AR	cog25	2813.55 (2483.17 - 3215.71)	3120.12 (2783.39 - 3517.35)	4827.31 (4329.16 - 5490.24)	-2221.35 (-2307.86 - -2136.18)	C7	0.2507	0.9219	<4500	>3225<4500	>1600	>1700
C8 AR	cog25	2675.21 (2484.05 - 2913.55)	2989.72 (2753.37 - 3267.33)	4603.83 (4318.21 - 4969.33)	-2222.15 (-2307.86 - -2134.48)	C8	0.1622	0.754	<4500	>3000	>1600	>1700
C9 AR	cog25	2754.01 (2532.18 - 3001.93)	3031.0 (2804.13 - 3230.83)	4711.64 (4401.7 - 5037.42)	-2220.75 (-2306.54 - -2135.51)	C9	0.1579	0.7383	<4500	>3000<3800	>1600	>1700
C10 AR	cog25	2556.46 (2155.59 - 2990.78)	2847.16 (2429.35 - 3296.5)	4392.79 (3770.06 - 5087.93)	-2221.87 (-2310.0 - -2135.33)	C10	0.3174	0.9193	<3800	>3000	>1600	>1700
C11 AR	cog25	2588.83 (2272.65 - 2920.87)	2863.46 (2545.11 - 3176.5)	4434.82 (3954.3 - 4945.98)	-2221.05 (-2307.2 - -2135.25)	C11	0.2382	0.8943	<3800	>3000<3800	>1600	>1700
C12 AR	cog25	2575.67 (2167.67 - 2984.8)	2855.67 (2372.93 - 3310.59)	4415.03 (3744.76 - 5096.12)	-2222.01 (-2306.85 - -2136.35)	C12	0.3176	0.9293	<3500	>3000	>1600	>1700
C13 AR	cog25	2626.34 (2253.13 - 2920.25)	2901.11 (2514.95 - 3190.11)	4496.49 (3881.0 - 4919.65)	-2220.85 (-2307.6 - -2134.61)	C13	0.2454	0.8942	<3500	>3000<3800	>1600	>1700
Calibration	Gene set	LCA of Anammox bacteria (Myr 95%HPD)	Crown group of Cyanobacteria (Myr 95%HPD)	ROOT (Myr 95%HPD)	lnL ** (95%HPD)	Calibration	Slope	r-square	Node 1 (Root)	Node 2 (Total group of Cyanobacteria)	Node 3 (Total of Nostocales)	Node 4 (Total of Pleurocapsales)	Node 5 (Crown of Rhodophyta)	Node 6 (Total of Florideophyceae)	Node 7 (Crown of Embryophyta)	Node 8 (Crown of Angiospermae)
C1	cog25	1905.14 (1749.1 - 2065.22)	1852.83 (1700.43 - 2004.12)	4521.1 (4248.59 - 4796.91)	-1535.06 (-1602.32 - -1465.68)	C1	0.1671	0.7701	<4500	>2320<3000	>1600	>1700	NA	NA	NA	NA
C3	cog25	1757.12 (1550.95 - 1989.67)	1715.88 (1516.2 - 1945.77)	4136.46 (3720.54 - 4620.36)	-1540.06 (-1608.61 - -1473.73)	C3	0.2514	0.9426	<3800	>2320<3000	>1600	>1700	NA	NA	NA	NA
C8	cog25	2282.34 (1866.34 - 2763.75)	2224.79 (1796.37 - 2691.2)	5395.61 (4450.26 - 6432.27)	-1532.98 (-1599.9 - -1466.46)	C8	0.401	0.9874	<4500	>3000	>1600	>1700	NA	NA	NA	NA
C10	cog25	2134.0 (1705.44 - 2610.87)	2092.22 (1671.1 - 2560.04)	5040.62 (4110.74 - 6149.54)	-1536.94 (-1604.22 - -1471.55)	C10	0.4274	0.9917	<3800	>3000	>1600	>1700	NA	NA	NA	NA
C1	mito24	2355.31 (2059.17 - 2653.85)	1951.08 (1696.83 - 2187.71)	4097.47 (3712.9 - 4467.51)	-1150.45 (-1212.09 - -1089.89)	C1	0.2576	0.5635	<4500	>2320<3000	>1600	>1700	NA	NA	NA	NA
C3	mito24	2250.67 (1980.24 - 2524.06)	1879.47 (1645.07 - 2125.65)	3870.18 (3613.19 - 4184.07)	-1148.5 (-1209.84 - -1086.75)	C3	0.2398	0.4177	<3800	>2320<3000	>1600	>1700	NA	NA	NA	NA
C8	mito24	2929.09 (2403.64 - 3571.67)	2477.3 (2004.54 - 3007.97)	5006.14 (4300.36 - 5926.89)	-1148.67 (-1210.66 - -1087.61)	C8	0.3944	0.8971	<4500	>3000	>1600	>1700	NA	NA	NA	NA
C10	mito24	2672.77 (2151.17 - 3184.15)	2273.23 (1793.88 - 2739.26)	4573.71 (3797.61 - 5274.49)	-1149.55 (-1212.64 - -1089.79)	C10	0.3927	0.8829	<3800	>3000	>1600	>1700	NA	NA	NA	NA
C1	mito6	2287.19 (1970.6 - 2604.38)	2406.97 (2148.38 - 2659.88)	4304.43 (3907.3 - 4663.56)	-361.6 (-394.94 - -328.36)	C1	0.2875	0.3006	<4500	>2320<3000	>1600	>1700	NA	NA	NA	NA
C3	mito6	2114.15 (1810.42 - 2442.92)	2308.84 (2015.55 - 2602.55)	3903.89 (3576.08 - 4277.05)	-359.54 (-393.3 - -326.46)	C3	0.3012	0.4049	<3800	>2320<3000	>1600	>1700	NA	NA	NA	NA
C8	mito6	2723.3 (2229.7 - 3320.38)	3025.68 (2449.78 - 3676.86)	5020.87 (4337.33 - 5902.24)	-359.82 (-394.18 - -327.96)	C8	0.4142	0.8213	<4500	>3000	>1600	>1700	NA	NA	NA	NA
C10	mito6	2371.45 (1890.5 - 2907.77)	2656.1 (2131.66 - 3234.74)	4375.56 (3700.64 - 5186.4)	-361.08 (-393.96 - -327.42)	C10	0.4431	0.8396	<3800	>3000	>1600	>1700	NA	NA	NA	NA
C1 + Euk	mito24	2260.7 (1946.35 - 2566.01)	1838.25 (1560.86 - 2093.74)	4309.63 (3917.25 - 4600.02)	-1525.81 (-1595.93 - -1454.07)	C1 + Euk	0.2678	0.3355	<4500	>2320<3000	>1600	>1700	>1033	>550	>450<509	>125<250
C3 + Euk	mito24	1994.85 (1713.92 - 2277.74)	1682.88 (1417.94 - 1960.68)	3834.27 (3506.89 - 4164.06)	-1525.87 (-1595.93 - -1453.17)	C3 + Euk	0.282	0.4163	<3800	>2320<3000	>1600	>1700	>1033	>550	>450<509	>125<250
C8 + Euk	mito24	2426.74 (2051.33 - 2860.45)	2061.72 (1710.69 - 2459.49)	4667.81 (4181.99 - 5272.38)	-1526.93 (-1598.09 - -1455.43)	C8 + Euk	0.3408	0.6411	<4500	>3000	>1600	>1700	>1033	>550	>450<509	>125<250
C10 + Euk	mito24	2147.66 (1861.4 - 2492.16)	1821.13 (1524.28 - 2171.88)	4111.36 (3729.27 - 4583.23)	-1524.63 (-1593.4 - -1450.71)	C10 + Euk	0.3069	0.5461	<3800	>3000	>1600	>1700	>1033	>550	>450<509	>125<250
C1 + Euk	mito6	2154.72 (1821.87 - 2513.68)	2576.09 (2297.07 - 2848.63)	4800.3 (4345.43 - 5359.12)	-413.51 (-448.94 - -376.99)	C1 + Euk	0.3353	0.3166	<4500	>2320<3000	>1600	>1700	>1033	>550	>450<509	>125<250
C3 + Euk	mito6	2012.89 (1598.21 - 2401.82)	2478.89 (2095.44 - 2833.92)	4406.9 (3714.5 - 5105.65)	-413.68 (-449.16 - -377.13)	C3 + Euk	0.4224	0.5456	<3800	>2320<3000	>1600	>1700	>1033	>550	>450<509	>125<250
C8 + Euk	mito6	2509.63 (2058.14 - 2988.13)	3225.5 (2599.56 - 3837.16)	5486.47 (4656.51 - 6260.77)	-412.34 (-448.51 - -376.06)	C8 + Euk	0.3976	0.6145	<4500	>3000	>1600	>1700	>1033	>550	>450<509	>125<250
C10 + Euk	mito6	2412.37 (1934.68 - 2946.26)	3104.39 (2488.85 - 3775.66)	5181.12 (4391.56 - 6091.84)	-412.35 (-447.14 - -375.7)	C10 + Euk	0.437	0.698	<3800	>3000	>1600	>1700	>1033	>550	>450<509	>125<250

### Sheet: Dataset S2.2
Dataset S2.2. The Bayes Factors and marginal likelihood among different schemes with stepping stones methods
* Log marginal likelihood (standard erros)
** Bayes Factors
Calibration set	model	Log marginal (s. e) *	BF **
C1	AR	-7851.814 (2.517767)	6.38747e-192
C1	IR	-7411.572 (2.375557)	1
C3	AR	-7825.631 (2.540466)	1.25658e-175
C3	IR	-7422.907 (2.374212)	1
C5	AR	-7896.891 (2.431476)	1.55026e-240
C5	IR	-7344.709 (2.58946)	1
C9	AR	-7849.086 (2.344054)	1.53055e-213
C9	IR	-7359.061 (2.448109)	1
